# Mutational signatures in wild type *Escherichia coli* strains reveal dominance of DNA polymerase errors

**DOI:** 10.1101/2023.03.02.530848

**Authors:** Sofya K. Garushyants, Mrudula Sane, Maria V. Selifanova, Deepa Agashe, Georgii A. Bazykin, Mikhail S. Gelfand

**Author notes:** Correspondence: Sofya K. Garushyants; Mikhail S. Gelfand.

## Abstract

While mutational processes operating in the *Escherichia coli* genome have been revealed by multiple laboratory experiments, the contribution of these processes to accumulation of bacterial polymorphism and evolution in natural environments is unknown. To address this question, we reconstruct signatures of distinct mutational processes from experimental data on *E. coli* hypermutators, and ask how these processes contribute to differences between naturally occurring *E. coli* strains. We show that both mutations accumulated in the course of evolution of wild type strains in nature and in the lab-grown non-mutator laboratory strains are explained predominantly by the low fidelity of DNA polymerases II and III. By contrast, contributions specific to disruption of DNA repair systems cannot be detected, suggesting that temporary accelerations of mutagenesis associated with such disruptions are unimportant for within-species evolution. These observations demonstrate that accumulation of diversity in bacterial strains in nature is predominantly associated with errors of DNA polymerases.
