## Supplementary_table_1 for "Mutational signatures in wild type *Escherichia coli* strains reveal dominance of DNA polymerase errors"

### Sheet: All_intergenic
	A_IA_all_phy.paths.all	A_IA_all_phy.paths.no_parallelism	B1_IA_all_phy.paths.all	B1_IA_all_phy.paths.no_parallelism	B2_IA_all_phy.paths.all	B2_IA_all_phy.paths.no_parallelism	E_IA_all_phy.paths.all	E_IA_all_phy.paths.no_parallelism		One letter context					Ts	Tv	Ts/Tv
A[C>A]A	681	309	909	373	357	225	215	174		C>A				A	38527	24698	1.55992
A[C>A]C	371	165	595	220	235	138	158	128		C>A				B1	60354	39717	1.5196
A[C>A]G	296	119	473	173	263	138	123	100		C>A				B2	24935	14496	1.72013
A[C>A]T	453	219	695	265	260	155	128	122		C>A				E	12709	8602	1.47745
C[C>A]A	418	178	773	249	268	170	128	113		C>A
C[C>A]C	289	132	501	180	189	112	116	94		C>A
C[C>A]G	458	216	794	310	318	188	195	158		C>A
C[C>A]T	414	208	682	242	217	142	133	118		C>A
G[C>A]A	540	267	940	340	334	195	163	136		C>A
G[C>A]C	290	140	466	167	140	89	94	84		C>A
G[C>A]G	405	199	642	238	243	155	151	126		C>A
G[C>A]T	414	185	579	244	237	149	150	126		C>A
T[C>A]A	692	363	1165	434	519	309	254	231		C>A
T[C>A]C	295	143	377	180	165	109	91	80		C>A
T[C>A]G	298	149	363	166	206	129	93	90		C>A
T[C>A]T	661	306	931	356	428	271	210	188		C>A
A[C>G]A	298	125	464	152	109	70	102	83		C>G
A[C>G]C	172	94	341	123	135	81	78	66		C>G
A[C>G]G	164	80	339	105	80	56	61	58		C>G
A[C>G]T	201	73	330	107	118	56	87	67		C>G
C[C>G]A	178	81	228	78	73	48	37	37		C>G
C[C>G]C	128	76	275	112	72	48	53	47		C>G
C[C>G]G	198	71	299	105	160	75	82	66		C>G
C[C>G]T	173	68	229	91	82	47	66	55		C>G
G[C>G]A	238	96	396	119	74	43	73	61		C>G
G[C>G]C	176	80	316	97	103	60	90	63		C>G
G[C>G]G	148	76	319	104	93	57	44	43		C>G
G[C>G]T	185	88	351	117	120	72	69	52		C>G
T[C>G]A	342	132	655	169	167	85	107	90		C>G
T[C>G]C	202	84	295	96	77	51	83	67		C>G
T[C>G]G	117	56	229	87	73	45	61	51		C>G
T[C>G]T	304	124	473	156	128	81	85	74		C>G
A[C>T]A	1834	911	2815	1046	1232	758	598	534		C>T
A[C>T]C	1246	614	1995	686	793	448	424	364		C>T
A[C>T]G	1345	625	1985	715	793	478	404	355		C>T
A[C>T]T	1069	515	1838	605	707	410	330	283		C>T
C[C>T]A	961	489	1359	592	587	389	324	293		C>T
C[C>T]C	923	462	1124	447	589	359	289	248		C>T
C[C>T]G	1374	647	2256	799	887	539	486	398		C>T
C[C>T]T	869	466	1399	531	648	381	314	269		C>T
G[C>T]A	1816	817	2664	932	938	591	569	472		C>T
G[C>T]C	1242	624	1880	715	726	458	416	351		C>T
G[C>T]G	1659	765	3074	967	1093	621	544	463		C>T
G[C>T]T	1231	594	1887	691	828	459	416	346		C>T
T[C>T]A	2071	970	2938	1053	1229	713	551	486		C>T
T[C>T]C	1157	545	1729	613	724	433	392	336		C>T
T[C>T]G	1024	504	1723	614	668	397	351	309		C>T
T[C>T]T	1309	595	2055	723	824	480	388	346		C>T
A[T>A]A	795	354	1093	398	486	269	249	215		T>A
A[T>A]C	487	235	741	235	215	139	135	117		T>A
A[T>A]G	421	178	655	228	250	136	133	114		T>A
A[T>A]T	1079	368	1476	399	531	256	316	272		T>A
C[T>A]A	336	144	756	189	131	87	111	90		T>A
C[T>A]C	380	162	553	185	184	108	109	93		T>A
C[T>A]G	886	315	1368	414	531	267	317	241		T>A
C[T>A]T	400	172	569	217	262	159	148	120		T>A
G[T>A]A	311	151	490	188	167	102	132	112		T>A
G[T>A]C	165	62	363	70	136	56	78	47		T>A
G[T>A]G	334	164	608	202	235	130	147	117		T>A
G[T>A]T	368	155	712	227	233	130	152	120		T>A
T[T>A]A	870	346	1315	364	594	287	288	228		T>A
T[T>A]C	339	155	637	210	177	122	144	123		T>A
T[T>A]G	354	166	884	197	162	99	120	96		T>A
T[T>A]T	938	442	1366	516	472	290	259	234		T>A
A[T>C]A	1569	704	2498	890	1049	616	526	450		T>C
A[T>C]C	1069	465	1709	583	591	365	363	315		T>C
A[T>C]G	1052	420	1665	468	668	357	345	284		T>C
A[T>C]T	1038	505	1756	635	784	453	370	328		T>C
C[T>C]A	747	316	1022	351	531	293	246	208		T>C
C[T>C]C	662	294	1013	346	485	265	246	218		T>C
C[T>C]G	1082	433	1706	573	730	419	435	330		T>C
C[T>C]T	785	340	1052	389	568	299	259	216		T>C
G[T>C]A	1331	568	2025	637	884	478	441	368		T>C
G[T>C]C	1089	436	1788	547	665	369	369	311		T>C
G[T>C]G	1237	504	2228	650	871	454	396	330		T>C
G[T>C]T	1235	552	1838	619	801	432	400	339		T>C
T[T>C]A	1594	701	2542	816	1133	637	531	446		T>C
T[T>C]C	963	427	1463	497	603	333	354	289		T>C
T[T>C]G	845	338	1453	428	548	306	271	219		T>C
T[T>C]T	1099	535	1875	623	758	442	361	298		T>C
A[T>G]A	443	224	770	243	309	171	162	145		T>G
A[T>G]C	330	138	459	185	220	128	106	91		T>G
A[T>G]G	349	156	584	186	162	101	119	105		T>G
A[T>G]T	419	183	615	209	200	127	138	120		T>G
C[T>G]A	233	109	296	100	176	92	77	65		T>G
C[T>G]C	353	155	483	161	195	123	114	90		T>G
C[T>G]G	436	182	778	260	270	156	168	149		T>G
C[T>G]T	287	131	461	183	267	134	116	97		T>G
G[T>G]A	223	107	316	125	120	68	66	61		T>G
G[T>G]C	217	93	402	132	179	96	87	71		T>G
G[T>G]G	240	108	506	194	227	127	109	89		T>G
G[T>G]T	352	157	540	183	222	139	171	136		T>G
T[T>G]A	712	305	1047	323	397	239	219	182		T>G
T[T>G]C	454	194	797	219	195	117	138	121		T>G
T[T>G]G	372	173	755	229	219	135	166	128		T>G
T[T>G]T	616	278	898	323	329	219	228	196		T>G
	63225	28645	100071	34230	39431	22890	21311	18035

### Sheet: Convergent
	A_IA_convergent.paths.all	A_IA_convergent.paths.no_parallelism	B1_IA_convergent.paths.all	B1_IA_convergent.paths.no_parallelism	B2_IA_convergent.paths.all	B2_IA_convergent.paths.no_parallelism	E_IA_convergent.paths.all	E_IA_convergent.paths.no_parallelism
A[C>A]A	128	46	143	49	70	35	29	27
A[C>A]C	51	23	70	26	43	22	18	16
A[C>A]G	53	24	53	14	52	23	19	17
A[C>A]T	60	34	76	33	34	24	13	13
A[C>G]A	36	18	59	16	9	8	12	12
A[C>G]C	19	12	63	17	23	17	11	9
A[C>G]G	25	12	23	12	12	8	4	4
A[C>G]T	42	12	48	14	15	7	17	12
A[C>T]A	267	130	349	115	128	81	81	72
A[C>T]C	198	84	258	83	101	58	69	57
A[C>T]G	264	113	301	96	137	86	57	50
A[C>T]T	174	82	260	86	76	48	36	33
A[T>A]A	95	44	197	69	50	33	24	22
A[T>A]C	76	37	60	29	41	26	25	20
A[T>A]G	38	22	97	35	37	18	10	9
A[T>A]T	168	57	166	40	39	19	52	44
A[T>C]A	263	97	331	110	130	79	51	44
A[T>C]C	178	69	255	82	87	56	39	37
A[T>C]G	215	82	187	63	144	74	56	51
A[T>C]T	155	65	237	76	109	54	36	34
A[T>G]A	89	37	121	35	36	22	40	36
A[T>G]C	59	25	84	33	27	19	14	11
A[T>G]G	56	25	98	32	12	9	18	16
A[T>G]T	67	24	111	36	36	23	23	22
C[C>A]A	31	23	89	36	46	33	11	11
C[C>A]C	42	17	82	23	19	12	18	16
C[C>A]G	143	50	174	56	74	36	33	25
C[C>A]T	50	29	93	40	19	18	19	15
C[C>G]A	63	27	37	11	20	12	6	6
C[C>G]C	41	17	50	18	28	14	7	5
C[C>G]G	48	22	18	11	50	24	13	11
C[C>G]T	25	10	19	13	13	9	6	5
C[C>T]A	119	56	194	73	61	42	47	44
C[C>T]C	146	66	142	53	76	50	42	39
C[C>T]G	269	132	373	120	159	95	77	69
C[C>T]T	147	75	262	87	109	68	57	48
C[T>A]A	35	20	106	27	33	22	6	4
C[T>A]C	82	36	105	34	27	18	17	16
C[T>A]G	194	61	216	57	94	53	46	40
C[T>A]T	48	25	97	38	40	24	14	12
C[T>C]A	84	35	125	48	72	37	28	27
C[T>C]C	87	32	163	47	64	32	32	28
C[T>C]G	183	75	258	91	137	76	71	59
C[T>C]T	160	61	187	61	93	50	47	39
C[T>G]A	26	14	16	12	21	15	14	12
C[T>G]C	109	36	136	35	33	25	19	17
C[T>G]G	121	43	148	50	55	32	25	23
C[T>G]T	61	24	51	27	58	31	22	16
G[C>A]A	67	35	113	42	29	21	22	18
G[C>A]C	62	36	79	31	35	20	19	16
G[C>A]G	100	42	172	44	48	31	17	17
G[C>A]T	57	24	88	34	37	26	25	21
G[C>G]A	35	20	60	19	19	13	7	7
G[C>G]C	29	20	53	20	21	10	10	10
G[C>G]G	25	15	46	13	27	14	7	7
G[C>G]T	24	11	102	25	25	13	7	6
G[C>T]A	237	103	437	152	182	105	88	71
G[C>T]C	285	129	267	116	161	88	62	56
G[C>T]G	282	127	553	164	225	114	81	71
G[C>T]T	223	98	257	96	133	70	70	61
G[T>A]A	37	17	88	31	29	18	15	13
G[T>A]C	40	12	60	13	19	10	11	6
G[T>A]G	68	37	109	31	27	18	23	20
G[T>A]T	65	28	103	33	38	21	28	21
G[T>C]A	238	85	347	102	161	84	63	54
G[T>C]C	200	75	275	79	147	80	51	47
G[T>C]G	220	90	356	107	165	91	71	59
G[T>C]T	208	91	303	107	119	65	73	60
G[T>G]A	54	24	44	20	15	9	9	9
G[T>G]C	36	14	112	22	42	24	7	7
G[T>G]G	29	13	57	29	27	17	18	12
G[T>G]T	31	16	68	26	18	15	22	17
T[C>A]A	55	35	153	51	81	49	32	29
T[C>A]C	64	28	53	26	23	15	13	11
T[C>A]G	53	21	47	19	34	18	20	19
T[C>A]T	89	32	107	42	39	28	32	28
T[C>G]A	61	29	77	20	20	15	17	15
T[C>G]C	48	14	69	18	10	7	6	6
T[C>G]G	40	16	51	20	15	8	12	11
T[C>G]T	42	19	82	26	14	7	11	10
T[C>T]A	323	132	436	129	171	89	94	77
T[C>T]C	146	62	184	70	119	66	58	50
T[C>T]G	179	85	297	97	121	68	57	51
T[C>T]T	171	85	288	110	111	70	44	39
T[T>A]A	124	54	156	39	68	31	53	38
T[T>A]C	45	22	77	23	31	23	20	18
T[T>A]G	58	31	132	31	49	29	13	11
T[T>A]T	117	64	183	71	58	33	36	33
T[T>C]A	236	93	286	106	151	85	77	68
T[T>C]C	89	40	162	54	79	43	46	38
T[T>C]G	194	77	226	68	125	65	32	28
T[T>C]T	157	64	230	81	109	63	55	50
T[T>G]A	86	39	187	43	68	37	31	25
T[T>G]C	61	25	109	26	29	21	21	20
T[T>G]G	43	25	106	30	27	22	17	16
T[T>G]T	140	52	197	57	72	45	42	34
	10363	4466	14832	4882	6222	3591	3076	2666

### Sheet: Nonmutators intergenic
16	A	C	Foster
12	A	C	LTEE				Ts	Tv	Ts/Tv
41	A	G	Foster				240	150	1.6
19	A	G	LTEE
8	A	T	Foster
5	A	T	LTEE
27	C	A	Foster
10	C	A	LTEE
3	C	G	Foster
46	C	T	Foster
22	C	T	LTEE
41	G	A	Foster
17	G	A	LTEE
2	G	C	Foster
22	G	T	Foster
10	G	T	LTEE
9	T	A	Foster
7	T	A	LTEE
36	T	C	Foster
18	T	C	LTEE
16	T	G	Foster
3	T	G	LTEE
390
