## Supplementary_table_2 for "Mutational signatures in wild type *Escherichia coli* strains reveal dominance of DNA polymerase errors"

### Sheet: Ecoli_in_the_study
NCBI ID	Short name	Genome	Strain	Phylogroup
GCA_000005845.2	Ec1	Escherichia coli str. K-12 substr. MG1655	strain=K-12 substr. MG1655	A
GCA_000007445.1	Ec2	Escherichia coli CFT073	strain=CFT073	B2
GCA_000148365.1	Ec3	Escherichia coli ABU 83972	strain=ABU 83972
GCA_000183345.1	Ec4	Escherichia coli O83:H1 str. NRG 857C	strain=NRG 857C	B2
GCA_000233895.1	Ec5	Escherichia coli str. 'clone D i14'	strain=clone D i14
GCA_000245515.1	Ec6	Escherichia coli O55:H7 str. RM12579	strain=RM12579
GCA_000212715.2	Ec7	Escherichia coli UMNK88	strain=UMNK88
GCA_000257275.1	Ec8	Escherichia coli P12b	strain=P12b
GCA_000008865.2	Ec9	Escherichia coli O157:H7 str. Sakai	strain=Sakai substr. RIMD 0509952	E
GCA_000009565.2	Ec10	Escherichia coli BL21(DE3)	strain=BL21(DE3)	A
GCA_000210475.1	Ec11	Escherichia coli ETEC H10407	strain=ETEC H10407
GCA_000184185.1	Ec12	Escherichia coli W	strain=W
GCA_000010245.1	Ec13	Escherichia coli str. K-12 substr. W3110	strain=K-12 substr. W3110	A
GCA_000010385.1	Ec14	Escherichia coli SE11	strain=SE11	B1
GCA_000010485.1	Ec15	Escherichia coli SE15	strain=SE15
GCA_000014845.1	Ec16	Escherichia coli APEC O1	strain=APEC O1	B2
GCA_000017745.1	Ec17	Escherichia coli O139:H28 str. E24377A	strain=E24377A	B1
GCA_000262125.1	Ec18	Escherichia coli Xuzhou21	strain=Xuzhou21
GCA_000010745.1	Ec19	Escherichia coli O103:H2 str. 12009	strain=12009	B1
GCA_000258145.1	Ec20	Escherichia coli W	strain=W
GCA_000332755.1	Ec21	Escherichia coli APEC O78	strain=APEC O78
GCA_000284495.1	Ec22	Escherichia coli LF82	strain=LF82	B2
GCA_000013265.1	Ec23	Escherichia coli UTI89	strain=UTI89	B2
GCA_000010765.1	Ec24	Escherichia coli O111:H- str. 11128	strain=11128	B1
GCA_000299255.1	Ec25	Escherichia coli O104:H4 str. 2009EL-2050	strain=2009EL-2050
GCA_000023665.1	Ec26	Escherichia coli 'BL21-Gold(DE3)pLysS AG'	strain=BL21-Gold(DE3)pLysS AG
GCA_000013305.1	Ec27	Escherichia coli 536	strain=536	B2
GCA_000350185.1	Ec28	Escherichia coli str. K-12 substr. MDS42	strain=K-12 substr. MDS42
GCA_000017765.1	Ec29	Escherichia coli HS	strain=HS	A
GCA_000285655.3	Ec30	Escherichia coli O25b:H4-ST131	strain=EC958
GCA_000599645.1	Ec31	Escherichia coli	strain=ST540
GCA_000299475.1	Ec32	Escherichia coli O104:H4 str. 2009EL-2071	strain=2009EL-2071
GCA_000258025.1	Ec33	Escherichia coli KO11FL	strain=KO11FL
GCA_000270105.1	Ec34	Escherichia coli DH1	strain=DH1
GCA_000017985.1	Ec35	Escherichia coli B str. REL606	strain=REL606	A
GCA_000147855.3	Ec36	Escherichia coli KO11FL	strain=KO11
GCA_000019645.1	Ec37	Escherichia coli SMS-3-5	strain=SMS-3-5	F
GCA_000468515.1	Ec38	Escherichia coli LY180	strain=LY180
GCA_000019425.1	Ec39	Escherichia coli str. K-12 substr. DH10B	strain=K-12 substr. DH10B
GCA_000019385.1	Ec40	Escherichia coli ATCC 8739	strain=ATCC 8739
GCA_000464955.2	Ec41	Escherichia coli O104:H21 str. CFSAN002236	strain=CFSAN002236
GCA_000021125.1	Ec42	Escherichia coli O157:H7 str. EC4115	strain=EC4115	E
GCA_000022345.1	Ec43	Escherichia coli BW2952	strain=K-12 substr. BW2952
GCA_000299455.1	Ec44	Escherichia coli O104:H4 str. 2011C-3493	strain=2011C-3493	B1
GCA_000474035.1	Ec45	synthetic Escherichia coli C321.deltaA	strain=C321.deltaA
GCA_000023365.1	Ec46	Escherichia coli DH1	strain=DH1
GCA_000520055.1	Ec47	Escherichia coli O145:H28 str. RM13516	strain=RM13516
GCA_000025745.1	Ec48	Escherichia coli IHE3034	strain=IHE3034
GCA_000022225.1	Ec49	Escherichia coli O157:H7 str. TW14359	strain=TW14359	E
GCA_000499485.1	Ec50	Escherichia coli str. K-12 substr. MC4100	strain=K-12 substr. MC4100
GCA_000493755.1	Ec51	Escherichia coli JJ1886	strain=JJ1886	B2
GCA_000599665.1	Ec52	Escherichia coli	strain=ST2747
GCA_000026345.1	Ec53	Escherichia coli IAI39	strain=IAI39	F
GCA_000025165.1	Ec54	Escherichia coli O55:H7 str. CB9615	strain=CB9615
GCA_000022665.2	Ec55	Escherichia coli BL21(DE3)	strain=BL21(DE3)	A
GCA_000599685.1	Ec56	Escherichia coli	strain=ST2747
GCA_000026285.2	Ec57	Escherichia coli S88	strain=S88	B2
GCA_000597845.1	Ec58	Escherichia coli	strain=ST540
GCA_000026265.1	Ec59	Escherichia coli IAI1	strain=IAI1	B1
GCA_000800765.1	Ec60	Escherichia coli K-12	strain=ER3413
GCA_000520035.1	Ec61	Escherichia coli O145:H28 str. RM13514	strain=RM13514
GCA_000027125.1	Ec62	Escherichia coli 042	strain=042	D
GCA_000662395.1	Ec63	Escherichia coli O145:H28 str. RM12761	strain=RM12761
GCA_000599625.1	Ec64	Escherichia coli	strain=ST540
GCA_000026245.1	Ec65	Escherichia coli 55989	strain=55989	B1
GCA_000219515.3	Ec66	Escherichia coli PCN033	strain=PCN033	D
GCA_000148605.1	Ec67	Escherichia coli UM146	strain=UM146	B2
GCA_000599705.1	Ec68	Escherichia coli	strain=ST2747
GCA_000784925.1	Ec69	Escherichia coli	strain=ECONIH1
GCA_000671295.1	Ec70	Escherichia coli O145:H28 str. RM12581	strain=RM12581
GCA_000026545.1	Ec71	Escherichia coli O127:H6 str. E2348/69	strain=E2348/69	B2
GCA_000714595.1	Ec72	Escherichia coli Nissle 1917	strain=Nissle 1917
GCA_000227625.1	Ec73	Escherichia coli O7:K1 str. CE10	strain=CE10	F
GCA_000091005.1	Ec74	Escherichia coli O26:H11 str. 11368	strain=11368	B1
GCA_000730345.1	Ec75	Escherichia coli O157:H7 str. SS17	strain=SS17	E
GCA_000801185.2	Ec76	Escherichia coli	strain=94-3024
GCA_000800845.2	Ec77	Escherichia coli RS218	strain=RS218
GCA_000803705.1	Ec78	Escherichia coli O157:H7 str. SS52	strain=SS52	E
GCA_000814145.2	Ec79	Escherichia coli	strain=6409
GCA_000974575.1	Ec80	Escherichia coli K-12	strain=ER3466
GCA_000732965.1	Ec81	Escherichia coli O157:H7 str. EDL933	strain=EDL933	E
GCA_000801205.1	Ec82	Escherichia coli str. K-12 substr. MG1655	strain=K-12 substr. MG1655
GCA_000725265.1	Ec83	Escherichia coli B7A	strain=B7A
GCA_000725305.1	Ec84	Escherichia coli KLY	strain=KLY
GCA_000233875.1	Ec85	Escherichia coli str. 'clone D i2'	strain=clone D i2
GCA_000813165.1	Ec86	Escherichia coli APEC IMT5155	strain=APEC IMT5155
GCA_000743255.1	Ec87	Escherichia coli ATCC 25922	strain=ATCC 25922
GCA_000800215.1	Ec88	Escherichia coli ER2796	strain=ER2796
GCA_000750555.1	Ec89	Escherichia coli BW25113	strain=K-12 substr. BW25113
GCA_000801165.1	Ec90	Escherichia coli	strain=RM9387
GCA_000831565.1	Ec91	Escherichia coli ECC-1470	strain=ECC-1470
GCA_000829985.1	Ec92	Escherichia coli 1303	strain=1303
GCA_000830035.1	Ec93	Escherichia coli	strain=C41(DE3)
GCA_000833145.1	Ec94	Escherichia coli	strain=BL21 (TaKaRa)	A
GCA_000974825.1	Ec95	Escherichia coli K-12	strain=ER3446
GCA_000819645.1	Ec96	Escherichia coli
GCA_000974885.1	Ec97	Escherichia coli K-12	strain=ER3435
GCA_000931565.1	Ec98	Escherichia coli	strain=MNCRE44
GCA_000953515.1	Ec99	Escherichia coli	strain=K-12 substr. HMS174
GCA_000833635.2	Ec100	Escherichia coli	strain=USML2
GCA_000952955.1	Ec101	Escherichia coli	strain=K-12 substr. RV308
GCA_000971615.1	Ec102	Escherichia coli	strain=CI5
GCA_000967155.1	Ec103	Escherichia coli	strain=HUSEC2011
GCA_000968515.1	Ec104	Escherichia coli VR50	strain=VR50
GCA_000974865.1	Ec105	Escherichia coli K-12	strain=ER3475
GCA_000981485.1	Ec106	Escherichia coli K-12	strain=K-12 substr. AG100
GCA_000974405.1	Ec107	Escherichia coli K-12	strain=ER3454
GCA_000974505.1	Ec108	Escherichia coli K-12	strain=ER3476
GCA_000974465.1	Ec109	Escherichia coli K-12	strain=ER3440
GCA_000974535.1	Ec110	Escherichia coli K-12	strain=ER3445
GCA_001020945.2	Ec111	Escherichia coli K-12	strain=K-12 substr. GM4792
GCA_000987875.1	Ec112	Escherichia coli	strain=SEC470
GCA_000988445.1	Ec113	Escherichia coli	strain=SQ171
GCA_001007915.1	Ec114	Escherichia coli	strain=CFSAN029787
GCA_001039415.1	Ec115	Escherichia coli	strain=C43(DE3)
GCA_000988465.1	Ec116	Escherichia coli	strain=SQ2203
GCA_001021595.1	Ec117	Escherichia coli	strain=NMEC O18
GCA_000988425.1	Ec118	Escherichia coli	strain=SQ110
GCA_000988385.1	Ec119	Escherichia coli	strain=SQ88
GCA_001021615.1	Ec120	Escherichia coli APEC O18	strain=APEC O18
GCA_001280405.1	Ec121	Escherichia coli	strain=SF-173
GCA_001183665.1	Ec122	Escherichia coli	strain=DH1Ec104
GCA_000986765.1	Ec123	Escherichia coli O104:H4 str. C227-11	strain=C227-11
GCA_001021005.2	Ec124	Escherichia coli K-12	strain=K-12 substr. GM4792
GCA_001276585.2	Ec125	Escherichia coli	strain=RR1
GCA_001051135.1	Ec126	Escherichia coli ACN001	strain=ACN001
GCA_001280385.1	Ec127	Escherichia coli	strain=SF-166
GCA_001307215.1	Ec128	Escherichia coli O157:H7	strain=WS4202	E
GCA_001280325.1	Ec129	Escherichia coli	strain=SF-088
GCA_001308065.1	Ec130	Escherichia coli str. K-12 substr. MG1655	strain=K-12 substr. MG1655
GCA_001308125.1	Ec131	Escherichia coli	strain=K-12 substr. MG1655_TMP32XR1
GCA_001043215.1	Ec132	Escherichia coli	strain=NCM3722
GCA_000988355.1	Ec133	Escherichia coli	strain=SQ37
GCA_001029125.1	Ec134	Escherichia coli PCN061	strain=PCN061
GCA_001280345.1	Ec135	Escherichia coli	strain=SF-468
GCA_001183645.1	Ec136	Escherichia coli	strain=DH1Ec095
GCA_001183685.1	Ec137	Escherichia coli	strain=DH1Ec169
GCA_001455385.1	Ec138	Escherichia coli	strain=CQSW20
GCA_001021635.2	Ec139	Escherichia coli APEC O2-211	strain=APEC O2-211
GCA_001566675.1	Ec140	Escherichia coli	strain=ZH193
GCA_001515725.1	Ec141	Escherichia coli	strain=ACN002
GCA_001513655.1	Ec142	Escherichia coli	strain=JJ1897
GCA_001308165.1	Ec143	Escherichia coli	strain=K-12 substr. MG1655_TMP32XR2
GCA_001442495.1	Ec144	Escherichia coli	strain=YD786
GCA_001544635.1	Ec145	Escherichia coli str. K-12 substr. MG1655	strain=K-12 substr. MG1655
GCA_001513635.1	Ec146	Escherichia coli	strain=JJ2434
GCA_001559675.1	Ec147	Escherichia coli K-12	strain=C3026
GCA_001485455.1	Ec148	Escherichia coli	strain=ST648
GCA_001420935.1	Ec149	Escherichia coli	strain=2012C-4227
GCA_001513615.1	Ec150	Escherichia coli	strain=CD306
GCA_001618365.1	Ec151	Escherichia coli	strain=Ecol_448
GCA_001420955.1	Ec152	Escherichia coli	strain=2009C-3133
GCA_001469815.1	Ec153	Escherichia coli	strain=uk_P46212
GCA_001566335.1	Ec154	Escherichia coli str. K-12 substr. MG1655	strain=JW5437-1 substr. MG1655
GCA_001678925.1	Ec155	Escherichia coli	strain=H1827/12
GCA_001577325.1	Ec156	Escherichia coli	strain=ZH063
GCA_001566635.1	Ec157	Escherichia coli	strain=G749
GCA_001610755.1	Ec158	Escherichia coli str. Sanji	strain=Sanji
GCA_001558995.2	Ec159	Escherichia coli O157:H7	strain=JEONG-1266	E
GCA_001559635.1	Ec160	Escherichia coli B	strain=C3029
GCA_001618325.1	Ec161	Escherichia coli	strain=Ecol_743
GCA_001542675.2	Ec162	Escherichia coli	strain=MRE600
GCA_001566655.1	Ec163	Escherichia coli	strain=MVAST0167
GCA_001559615.2	Ec164	Escherichia coli B	strain=C2566
GCA_001566615.1	Ec165	Escherichia coli	strain=SaT040
GCA_001618345.2	Ec166	Escherichia coli	strain=Ecol_745
GCA_001559655.1	Ec167	Escherichia coli K-12	strain=DHB4
GCA_001617565.1	Ec168	Escherichia coli	strain=Ecol_732
GCA_001593565.1	Ec169	Escherichia coli JJ1887	strain=JJ1887
GCA_001660585.1	Ec170	Escherichia coli	strain=NGF1
GCA_001651925.2	Ec171	Escherichia coli O157:H7	strain=FRIK2069
GCA_001679985.1	Ec172	Escherichia coli	strain=210205630
GCA_001663075.1	Ec173	Escherichia coli	strain=ER1821R
GCA_001612475.1	Ec174	Escherichia coli	strain=28RC1
GCA_001651965.2	Ec175	Escherichia coli O157:H7	strain=FRIK2455
GCA_001660565.1	Ec176	Escherichia coli	strain=S51
GCA_001678965.1	Ec177	Escherichia coli	strain=GB089
GCA_001663475.1	Ec178	Escherichia coli	strain=Eco889
GCA_001612495.1	Ec179	Escherichia coli	strain=SRCC 1675
GCA_001644745.1	Ec180	Escherichia coli	strain=2013C-4465
GCA_001677495.1	Ec181	Escherichia coli	strain=09-00049
GCA_001644725.1	Ec182	Escherichia coli	strain=2011C-3911
GCA_001677475.1	Ec183	Escherichia coli	strain=06-00048	D
GCA_001682305.2	Ec184	Escherichia coli	strain=EC590
GCA_001651945.2	Ec185	Escherichia coli O157:H7	strain=FRIK2533
GCA_001695515.1	Ec186	Escherichia coli O157:H7	strain=FRIK944
GCA_001735705.1	Ec187	Escherichia coli	strain=210221272
GCA_001693315.1	Ec188	Escherichia coli	strain=UPEC 26-1
GCA_001677515.1	Ec189	Escherichia coli	strain=08-00022
GCA_001753445.1	Ec190	Escherichia coli O157:H7	strain=1130
GCA_001753485.1	Ec191	Escherichia coli O157:H7	strain=8368
GCA_001753465.1	Ec192	Escherichia coli O157:H7	strain=2149
GCA_001675145.1	Ec193	Escherichia coli	strain=ECONIH2
GCA_001693635.1	Ec194	Escherichia coli	strain=O177:H21
GCA_001723505.1	Ec195	Escherichia coli	strain=K-12 NEB 5-alpha
GCA_001683435.1	Ec196	Escherichia coli	strain=K-15KW01
GCA_001721205.1	Ec197	Escherichia coli	strain=CFSAN004177
GCA_001750845.1	Ec198	Escherichia coli	strain=FORC_031
GCA_001721125.1	Ec199	Escherichia coli	strain=FORC_028
GCA_001806265.1	Ec200	Escherichia coli	strain=NADC 5570/86-24/6565
GCA_001886935.1	Ec201	Escherichia coli	strain=FORC_041
GCA_001874485.1	Ec202	Escherichia coli O25b:H4	strain=O25b:H4
GCA_001721225.1	Ec203	Escherichia coli	strain=CFSAN004176
GCA_001860505.1	Ec204	Escherichia coli	strain=Y5
GCA_001753505.1	Ec205	Escherichia coli O157:H7	strain=2159
GCA_001890265.1	Ec206	Escherichia coli	strain=350
GCA_001721525.1	Ec207	Escherichia coli	strain=MS6198
GCA_001806285.1	Ec208	Escherichia coli	strain=NADC 5570/86-24/6564
GCA_001886755.1	Ec209	Escherichia coli	strain=MRSN346595
GCA_001753525.1	Ec210	Escherichia coli O157:H7	strain=9234
GCA_001890245.1	Ec211	Escherichia coli	strain=472
GCA_001886555.1	Ec212	Escherichia coli	strain=MRSN346638
GCA_001886575.1	Ec213	Escherichia coli	strain=MRSN346355
GCA_001886895.1	Ec214	Escherichia coli	strain=FORC_029
GCA_001900295.1	Ec215	Escherichia coli	strain=C1
GCA_001753545.1	Ec216	Escherichia coli O157:H7	strain=3384
GCA_001865295.1	Ec217	Escherichia coli	strain=PA20
GCA_001890285.1	Ec218	Escherichia coli	strain=9000
GCA_001890205.1	Ec219	Escherichia coli	strain=155
GCA_001886535.1	Ec220	Escherichia coli	strain=MRSN352231
GCA_001753565.1	Ec221	Escherichia coli O157:H7	strain=4276
GCA_001890305.1	Ec222	Escherichia coli	strain=7784
GCA_001888075.1	Ec223	Escherichia coli	strain=FMU073332
GCA_001890225.1	Ec224	Escherichia coli	strain=272
GCA_001890365.1	Ec225	Escherichia coli	strain=MRSN346647
GCA_001900315.1	Ec226	Escherichia coli	strain=C4
GCA_001900555.1	Ec227	Escherichia coli	strain=C8
GCA_001900435.1	Ec228	Escherichia coli	strain=H6
GCA_001890345.1	Ec229	Escherichia coli	strain=10671
GCA_001900495.1	Ec230	Escherichia coli	strain=C2
GCA_001890325.1	Ec231	Escherichia coli	strain=319
GCA_001900675.1	Ec232	Escherichia coli	strain=D5
GCA_001900375.1	Ec233	Escherichia coli	strain=D7
GCA_001900575.1	Ec234	Escherichia coli	strain=C9
GCA_001900335.1	Ec235	Escherichia coli	strain=C10
GCA_001900395.1	Ec236	Escherichia coli	strain=D8
GCA_001900415.1	Ec237	Escherichia coli	strain=H5
GCA_001900455.1	Ec238	Escherichia coli	strain=H7
GCA_001900655.1	Ec239	Escherichia coli	strain=D4
GCA_001900475.1	Ec240	Escherichia coli	strain=H10
GCA_001900635.1	Ec241	Escherichia coli	strain=D3
GCA_001900695.1	Ec242	Escherichia coli	strain=D6
GCA_001900595.1	Ec243	Escherichia coli	strain=D1
GCA_001900925.1	Ec244	Escherichia coli	strain=S21
GCA_001900535.1	Ec245	Escherichia coli	strain=C5
GCA_001900795.1	Ec246	Escherichia coli	strain=H2
GCA_001901065.1	Ec247	Escherichia coli	strain=M6
GCA_001901145.1	Ec248	Escherichia coli	strain=M11
GCA_001900355.1	Ec249	Escherichia coli	strain=C11
GCA_001901025.1	Ec250	Escherichia coli	strain=M1
GCA_001900835.1	Ec251	Escherichia coli	strain=H8
GCA_001900735.1	Ec252	Escherichia coli	strain=D10
GCA_001936315.1	Ec253	Escherichia coli	strain=SLK172
GCA_001900715.1	Ec254	Escherichia coli	strain=D9
GCA_001901045.1	Ec255	Escherichia coli	strain=M3
GCA_001901105.1	Ec256	Escherichia coli	strain=M9
GCA_001900615.1	Ec257	Escherichia coli	strain=D2
GCA_001900965.1	Ec258	Escherichia coli	strain=S42
GCA_001900775.1	Ec259	Escherichia coli	strain=H1
GCA_001900515.1	Ec260	Escherichia coli	strain=C3
GCA_001901005.1	Ec261	Escherichia coli	strain=H15
GCA_001900905.1	Ec262	Escherichia coli	strain=S3
GCA_001900815.1	Ec263	Escherichia coli	strain=H3
GCA_001901315.1	Ec264	Escherichia coli	strain=S1
GCA_001900885.1	Ec265	Escherichia coli	strain=H14
GCA_001900945.1	Ec266	Escherichia coli	strain=S40
GCA_001901365.1	Ec267	Escherichia coli	strain=S30
GCA_001901165.1	Ec268	Escherichia coli	strain=M15
GCA_001901125.1	Ec269	Escherichia coli	strain=M10
GCA_001901185.1	Ec270	Escherichia coli	strain=M18
GCA_001901465.1	Ec271	Escherichia coli	strain=S10
GCA_001901445.1	Ec272	Escherichia coli	strain=S56
GCA_001901425.1	Ec273	Escherichia coli	strain=C7
GCA_002009315.1	Ec274	Escherichia coli	strain=MDR_56
GCA_002007705.1	Ec275	Escherichia coli	strain=NCTC86
GCA_001901085.1	Ec276	Escherichia coli	strain=M8
GCA_002012005.1	Ec277	Escherichia coli	strain=Ecol_517
GCA_002011965.1	Ec278	Escherichia coli	strain=Ecol_276
GCA_001901405.1	Ec279	Escherichia coli	strain=S50
GCA_002012125.1	Ec280	Escherichia coli	strain=Ecol_AZ155
GCA_002011985.1	Ec281	Escherichia coli	strain=Ecol_316
GCA_001901215.1	Ec282	Escherichia coli	strain=M19
GCA_002012165.1	Ec283	Escherichia coli	strain=Ecol_AZ162
GCA_001932515.1	Ec284	Escherichia coli	strain=tolC-
GCA_001969285.3	Ec285	Escherichia coli	strain=WCHEC050613
GCA_001900985.1	Ec286	Escherichia coli	strain=S43
GCA_002055635.1	Ec287	Escherichia coli	strain=AR_0118
GCA_002011945.1	Ec288	Escherichia coli	strain=Ecol_224
GCA_002012185.1	Ec289	Escherichia coli	strain=Ecol_422
GCA_002012105.1	Ec290	Escherichia coli	strain=Ecol_AZ147
GCA_002012205.1	Ec291	Escherichia coli	strain=Ecol_867
GCA_002012065.1	Ec292	Escherichia coli	strain=Ecol_656
GCA_002012025.1	Ec293	Escherichia coli	strain=Ecol_542
GCA_002024865.1	Ec294	Escherichia coli NU14	strain=NU14
GCA_002012245.1	Ec295	Escherichia coli	strain=Ecol_AZ153
GCA_001999185.1	Ec296	Escherichia coli	strain=MGY
GCA_002012085.1	Ec297	Escherichia coli	strain=Ecol_AZ146
GCA_002012145.1	Ec298	Escherichia coli	strain=Ecol_AZ159
GCA_002012045.1	Ec299	Escherichia coli	strain=Ecol_545
GCA_002012225.1	Ec300	Escherichia coli	strain=Ecol_881
GCA_002012305.1	Ec301	Escherichia coli	strain=Ecol_244
GCA_002057355.1	Ec302	Escherichia coli	strain=13E0767
GCA_002012265.1	Ec303	Escherichia coli	strain=Ecol_AZ161
GCA_002142675.1	Ec304	Escherichia coli	strain=Z1002	D
GCA_002116715.1	Ec305	Escherichia coli	strain=HB-Coli0
GCA_002078295.1	Ec306	Escherichia coli	strain=BLK16
GCA_002057245.1	Ec307	Escherichia coli	strain=13E0780
GCA_002078275.1	Ec308	Escherichia coli	strain=BLK9
GCA_002118095.1	Ec309	Escherichia coli	strain=HST04
GCA_002180055.1	Ec310	Escherichia coli	strain=AR_0149
GCA_002077195.1	Ec311	Escherichia coli	strain=FAM21845
GCA_002180135.1	Ec312	Escherichia coli	strain=AR_0162
GCA_002180215.1	Ec313	Escherichia coli	strain=AR_0151
GCA_002079225.1	Ec314	Escherichia coli C	strain=C
GCA_002056635.1	Ec315	Escherichia coli	strain=AR_0104
GCA_002105735.1	Ec316	Escherichia coli	strain=CFSAN051542
GCA_002055605.1	Ec317	Escherichia coli	strain=13E0725
GCA_002056065.1	Ec318	Escherichia coli	strain=AR_0061
GCA_002056145.1	Ec319	Escherichia coli	strain=AR_0069
GCA_002090355.1	Ec320	Escherichia coli	strain=BLR(DE3)
GCA_002058765.1	Ec321	Escherichia coli	strain=DSM 103246
GCA_002163695.1	Ec322	Escherichia coli	strain=KSC64
GCA_002163655.1	Ec323	Escherichia coli	strain=KSC9
GCA_002142695.1	Ec324	Escherichia coli	strain=5CRE51
GCA_002163935.1	Ec325	Escherichia coli	strain=KSC1031
GCA_002180275.1	Ec326	Escherichia coli	strain=AR_0128
GCA_002193095.1	Ec327	Escherichia coli	strain=H105
GCA_002192275.1	Ec328	Escherichia coli	strain=AR_0114
GCA_002156825.1	Ec329	Escherichia coli	strain=95JB1
GCA_002192295.1	Ec330	Escherichia coli	strain=AR_0150
GCA_002164635.3	Ec331	Escherichia coli	strain=WCHEC96200
GCA_002180095.1	Ec332	Escherichia coli	strain=AR_0149
GCA_002156845.1	Ec333	Escherichia coli	strain=95NR1
GCA_002142715.1	Ec334	Escherichia coli	strain=strain Z247
GCA_002164645.2	Ec335	Escherichia coli	strain=WCHEC4533
GCA_002196475.1	Ec336	Escherichia coli	strain=EC974
GCA_002157245.1	Ec337	Escherichia coli	strain=81009
GCA_002165115.2	Ec338	Escherichia coli	strain=SCEC020001
GCA_002202175.1	Ec339	Escherichia coli	strain=AR_0055
GCA_002180195.1	Ec340	Escherichia coli	strain=AR_0058
GCA_002163955.1	Ec341	Escherichia coli	strain=KSC207
GCA_002208865.2	Ec342	Escherichia coli O157	strain=FDAARGOS_293
GCA_002196495.1	Ec343	Escherichia coli	strain=EC1515
GCA_002215095.1	Ec344	Escherichia coli	strain=PSUO2
GCA_002214205.1	Ec345	Escherichia coli	strain=M160133
GCA_002310615.1	Ec346	Escherichia coli	strain=1190
GCA_002237325.1	Ec347	Escherichia coli	strain=WAT
GCA_002285755.1	Ec348	Escherichia coli	strain=PA45B
GCA_002237285.1	Ec349	Escherichia coli	strain=MEM
GCA_002209105.2	Ec350	Escherichia coli O104:H4	strain=FDAARGOS_348
GCA_002211725.1	Ec351	Escherichia coli	strain=ABWA45
GCA_002278115.2	Ec352	Escherichia coli	strain=CFSAN061770
GCA_002310655.1	Ec353	Escherichia coli	strain=746
GCA_002310555.1	Ec354	Escherichia coli	strain=1943
GCA_002237305.1	Ec355	Escherichia coli	strain=PAR
GCA_002249955.1	Ec356	Escherichia coli	strain=CDC#03-98
GCA_002220265.1	Ec357	Escherichia coli	strain=FORC_044
GCA_002310635.1	Ec358	Escherichia coli	strain=1105
GCA_002220215.1	Ec359	Escherichia coli	strain=E62
GCA_002215115.1	Ec360	Escherichia coli	strain=PSUO78
GCA_002214745.2	Ec361	Escherichia coli	strain=FORC_043
GCA_002201835.1	Ec362	Escherichia coli	strain=AR_0137
GCA_002215155.1	Ec363	Escherichia coli	strain=PSUO103
GCA_002310575.1	Ec364	Escherichia coli	strain=317
GCA_002357875.1	Ec365	Escherichia coli	strain=MRY15-131
GCA_002763515.3	Ec366	Escherichia coli	strain=BH100 substr. MG2014
GCA_002310695.1	Ec367	Escherichia coli	strain=1428
GCA_002302335.1	Ec368	Escherichia coli	strain=ETEC-2264
GCA_002393365.1	Ec369	Escherichia coli	strain=FDAARGOS_403
GCA_002302315.1	Ec370	Escherichia coli	strain=ETEC-2265
GCA_002310595.1	Ec371	Escherichia coli	strain=144
GCA_002761835.1	Ec372	Escherichia coli	strain=WG5
GCA_002591135.1	Ec373	Escherichia coli	strain=FDAARGOS_448
GCA_002763995.1	Ec374	Escherichia coli
GCA_002310675.1	Ec375	Escherichia coli	strain=127
GCA_002494365.2	Ec376	Escherichia coli	strain=KL53
GCA_002716885.1	Ec377	Escherichia coli O91 str. RM7190	strain=RM7190
GCA_002589795.1	Ec378	Escherichia coli	strain=FDAARGOS_433
GCA_002310715.1	Ec379	Escherichia coli	strain=1223
GCA_002393465.1	Ec380	Escherichia coli	strain=FDAARGOS_401
GCA_002796585.1	Ec381	Escherichia coli	strain=AR_0017
GCA_002357915.1	Ec382	Escherichia coli	strain=20Ec-P-124
GCA_002843685.1	Ec383	Escherichia coli str. K-12 substr. MG1655	strain=K-12 substr. MG1655
GCA_002787315.1	Ec384	Escherichia coli	strain=AR_0014
GCA_002310735.1	Ec385	Escherichia coli	strain=1283
GCA_002357895.1	Ec386	Escherichia coli	strain=MRY15-117
GCA_002850675.4	Ec387	Escherichia coli	strain=SCEC020023
GCA_002788295.1	Ec388	Escherichia coli	strain=AR_0011
GCA_002788115.1	Ec389	Escherichia coli	strain=AR_0015
GCA_002846135.1	Ec390	Escherichia coli	strain=MS8345
GCA_002853805.1	Ec391	Escherichia coli	strain=14EC029
GCA_002803805.2	Ec392	Escherichia coli	strain=CV839-15
GCA_002787645.1	Ec393	Escherichia coli	strain=CREC-544
GCA_002796445.1	Ec394	Escherichia coli	strain=AR_0019
GCA_002844685.1	Ec395	Escherichia coli	strain=ExPEC XM
GCA_002787545.1	Ec396	Escherichia coli	strain=CREC-629
GCA_002811555.3	Ec397	Escherichia coli	strain=WCHEC025943
GCA_002786655.1	Ec398	Escherichia coli	strain=CREC-532
GCA_002853715.1	Ec399	Escherichia coli	strain=14EC020
GCA_002812545.1	Ec400	Escherichia coli	strain=SC516
GCA_002764015.1	Ec401	Escherichia coli	strain=LS4
GCA_002844165.1	Ec402	Escherichia coli O121:H19	strain=16-9255
GCA_002803905.1	Ec403	Escherichia coli	strain=AMA1167
GCA_002854065.1	Ec404	Escherichia coli	strain=14EC033
GCA_002855325.1	Ec405	Escherichia coli	strain=14EC001
GCA_002859105.1	Ec406	Escherichia coli	strain=BH100 substr. MG2017
GCA_002853655.1	Ec407	Escherichia coli	strain=14EC017
GCA_002863685.1	Ec408	Escherichia coli	strain=SMN152SH1
GCA_002993265.1	Ec409	Escherichia coli	strain=AS19-RrmA-
GCA_002787215.1	Ec410	Escherichia coli	strain=AR_0006
GCA_002860105.1	Ec411	Escherichia coli	strain=CRE1493
GCA_002787935.1	Ec412	Escherichia coli	strain=CREC-591
GCA_002855415.1	Ec413	Escherichia coli	strain=14EC007
GCA_002853965.1	Ec414	Escherichia coli	strain=14EC047
GCA_002953455.1	Ec415	Escherichia coli	strain=KBN10P04869
GCA_002863885.1	Ec416	Escherichia coli	strain=SMN013SH2
GCA_002863665.1	Ec417	Escherichia coli	strain=SMN197SH3
GCA_002944935.1	Ec418	Escherichia coli	strain=FDAARGOS_144
GCA_002870165.1	Ec419	Escherichia coli	strain=SCEC020007
GCA_002968735.1	Ec420	Escherichia coli	strain=AR_0372
GCA_002900305.1	Ec421	Escherichia coli	strain=BH100N substr. MG2017
GCA_002899475.1	Ec422	Escherichia coli	strain=DH5alpha
GCA_002879975.1	Ec423	Escherichia coli	strain=ML35
GCA_002934025.1	Ec424	Escherichia coli	strain=DTU-1
GCA_002945135.2	Ec425	Escherichia coli	strain=WCHEC005237
GCA_002860085.1	Ec426	Escherichia coli	strain=CRE1540
GCA_002925525.1	Ec427	Escherichia coli	strain=YDC107
GCA_002893905.2	Ec428	Escherichia coli	strain=CV839-06
GCA_002983645.1	Ec429	Escherichia coli O104:H4	strain=FDAARGOS_349
GCA_002863845.1	Ec430	Escherichia coli	strain=STEC299
GCA_002887715.1	Ec431	Escherichia coli	strain=BH100L substr. MG2017
GCA_002953435.1	Ec432	Escherichia coli	strain=HS13-1
GCA_002903125.1	Ec433	Escherichia coli	strain=ECONIH6
GCA_002934895.1	Ec434	Escherichia coli	strain=ECONIH4
GCA_003030245.1	Ec435	Escherichia coli	strain=CFSAN018748
GCA_002996945.1	Ec436	Escherichia coli	strain=AR_0081
GCA_002999075.1	Ec437	Escherichia coli	strain=AR_0374
GCA_002996665.1	Ec438	Escherichia coli	strain=EC11
GCA_002952695.1	Ec439	Escherichia coli	strain=FORC_042
GCA_002948655.1	Ec440	Escherichia coli	strain=AR_0077
GCA_002903105.1	Ec441	Escherichia coli	strain=ECONIH5
GCA_003073815.1	Ec442	Escherichia coli	strain=AR437
GCA_002968715.1	Ec443	Escherichia coli	strain=AR_0369
GCA_002966755.1	Ec444	Escherichia coli	strain=WB61
GCA_002951855.1	Ec445	Escherichia coli	strain=FHI_NMBU_03
GCA_003030025.1	Ec446	Escherichia coli	strain=CFSAN064036
GCA_003033905.1	Ec447	Escherichia coli	strain=26561
GCA_003044015.1	Ec448	Escherichia coli	strain=RM14715
GCA_003112165.1	Ec449	Escherichia coli O103 str. RM8385	strain=RM8385
GCA_003031225.1	Ec450	Escherichia coli	strain=HKUOPY1
GCA_003052645.1	Ec451	Escherichia coli	strain=J53
GCA_003020885.1	Ec452	Escherichia coli	strain=MS7163
GCA_003043915.1	Ec453	Escherichia coli	strain=RM14723
GCA_003073835.1	Ec454	Escherichia coli	strain=AR435
GCA_003112245.1	Ec455	Escherichia coli O111 str. RM9322	strain=RM9322
GCA_003111785.1	Ec456	Escherichia coli	strain=H9Ecoli
GCA_003013205.1	Ec457	Escherichia coli	strain=RM14721
GCA_003052665.1	Ec458	Escherichia coli	strain=ME8067
GCA_003176855.1	Ec459	Escherichia coli	strain=RM10466
GCA_003073955.1	Ec460	Escherichia coli	strain=AR434
GCA_003095635.1	Ec461	Escherichia coli	strain=104
GCA_003150815.1	Ec462	Escherichia coli	strain=VH1
GCA_003112145.1	Ec463	Escherichia coli O121 str. RM8352	strain=RM8352
GCA_003122105.1	Ec464	Escherichia coli	strain=ECCRA-119
GCA_003180975.1	Ec465	Escherichia coli	strain=DA33133
GCA_003073875.1	Ec466	Escherichia coli	strain=AR436
GCA_003112205.1	Ec467	Escherichia coli O43 str. RM10042	strain=RM10042
GCA_003181035.1	Ec468	Escherichia coli	strain=DA33135
GCA_003203755.1	Ec469	Escherichia coli	strain=SD134209
GCA_003194345.1	Ec470	Escherichia coli	strain=E41-1
GCA_003204955.1	Ec471	Escherichia coli	strain=2016C-3878
GCA_003346835.1	Ec472	Escherichia coli	strain=Es_ST80_L1_NDM_10_2017
GCA_003325975.1	Ec473	Escherichia coli	strain=AMSHJX01
GCA_003112185.1	Ec474	Escherichia coli O26 str. RM8426	strain=RM8426
GCA_003342715.1	Ec475	Escherichia coli	strain=CFSAN064035
GCA_003288415.1	Ec476	Escherichia coli	strain=AR_452
GCA_003367885.1	Ec477	Escherichia coli	strain=C600
GCA_003112225.1	Ec478	Escherichia coli O26 str. RM10386	strain=RM10386
GCA_003030365.1	Ec479	Escherichia coli	strain=675SK2
GCA_003287245.1	Ec480	Escherichia coli	strain=C
GCA_003352425.1	Ec481	Escherichia coli	strain=FORC 064
GCA_003288275.1	Ec482	Escherichia coli	strain=RM9975
GCA_003268695.1	Ec483	Escherichia coli	strain=WCHEC035148
GCA_003254065.1	Ec484	Escherichia coli	strain=51008369SK1
GCA_003410275.1	Ec485	Escherichia coli	strain=S10
GCA_003204155.1	Ec486	Escherichia coli	strain=AR_0085
GCA_003180995.1	Ec487	Escherichia coli	strain=DA33137
GCA_003288455.1	Ec488	Escherichia coli	strain=AR_451
GCA_003288295.1	Ec489	Escherichia coli	strain=RM9131
GCA_003231115.1	Ec490	Escherichia coli	strain=HS30-1
GCA_003051985.2	Ec491	Escherichia coli	strain=WCHEC005784
GCA_003443815.1	Ec492	Escherichia coli	strain=E308
GCA_003571785.1	Ec493	Escherichia coli	strain=AR_0067
GCA_003351385.1	Ec494	Escherichia coli	strain=Es_ST410_NW1_NDM_09_2017
GCA_003344465.1	Ec495	Escherichia coli	strain=MCJCHV-1
GCA_003433275.1	Ec496	Escherichia coli NCCP15648	strain=NCCP15648
GCA_003336405.1	Ec497	Escherichia coli	strain=AMSCJX02
GCA_003546975.1	Ec498	Escherichia coli Nissle 1917	strain=Nissle 1917
GCA_003586065.1	Ec499	Escherichia coli O145 str. RM9872	strain=RM9872
GCA_900149875.1	Ec500	Escherichia coli O127:H6
GCA_003402955.1	Ec501	Escherichia coli	strain=cq9
GCA_003591595.1	Ec502	Escherichia coli ATCC 8739	strain=ATCC 8739	A
GCA_003586045.1	Ec503	Escherichia coli M8	strain=M8
GCA_003491165.1	Ec504	Escherichia coli	strain=FORC_069
GCA_003443795.1	Ec505	Escherichia coli	strain=E706
GCA_003413625.1	Ec506	Escherichia coli	strain=UK_Dog_Liverpool
GCA_003491265.1	Ec507	Escherichia coli	strain=ATCC 700415
GCA_900474495.1	Ec508	Escherichia coli	strain=NCTC11023
GCA_003570765.1	Ec509	Escherichia coli	strain=GE3
GCA_003571665.1	Ec510	Escherichia coli	strain=AR_0086
GCA_003571765.1	Ec511	Escherichia coli	strain=ECCWS199
GCA_003571825.1	Ec512	Escherichia coli	strain=AR_0089
GCA_900174635.1	Ec513	Escherichia coli
GCA_900149915.1	Ec514	Escherichia coli O127:H6
GCA_900186905.1	Ec515	Escherichia coli	strain=NCTC122
GCA_900092615.1	Ec516	Escherichia coli
GCA_003571685.1	Ec517	Escherichia coli	strain=AR_0013
GCA_003355175.1	Ec518	Escherichia coli	strain=Es_ST2350_SE1_NDM_03_2018
GCA_900474625.1	Ec519	Escherichia coli	strain=NCTC9967
GCA_900174625.1	Ec520	Escherichia coli
GCA_900184875.1	Ec521	Escherichia coli
GCA_900474445.1	Ec522	Escherichia coli	strain=NCTC9966
